# qMAP enabled microanatomical mapping of human skin aging

**DOI:** 10.1101/2024.04.03.588011

**Authors:** Kyu Sang Han, Inbal B. Sander, Jacqueline Kumer, Eric Resnick, Clare Booth, Guoqing Cheng, Yebin Im, Bartholomew Starich, Ashley L. Kiemen, Jude M. Phillip, Sashank Reddy, Corrine E. Joshu, Joel C. Sunshine, Jeremy D. Walston, Denis Wirtz, Pei-Hsun Wu

## Abstract

Aging is a major driver of diseases in humans. Identifying features associated with aging is essential for designing robust intervention strategies and discovering novel biomarkers of aging. Extensive studies at both the molecular and organ/whole-body physiological scales have helped determined features associated with aging. However, the lack of meso-scale studies, particularly at the tissue level, limits the ability to translate findings made at molecular scale to impaired tissue functions associated with aging. In this work, we established a tissue image analysis workflow - quantitative micro-anatomical phenotyping (qMAP) - that leverages deep learning and machine vision to fully label tissue and cellular compartments in tissue sections. The fully mapped tissue images address the challenges of finding an interpretable feature set to quantitatively profile age-related microanatomic changes. We optimized qMAP for skin tissues and applied it to a cohort of 99 donors aged 14 to 92. We extracted 914 microanatomic features and found that a broad spectrum of these features, represented by 10 cores processes, are strongly associated with aging. Our analysis shows that microanatomical features of the skin can predict aging with a mean absolute error (MAE) of 7.7 years, comparable to state-of-the-art epigenetic clocks. Our study demonstrates that tissue-level architectural changes are strongly associated with aging and represent a novel category of aging biomarkers that complement molecular markers. Our results highlight the complex and underexplored multi-scale relationship between molecular and tissue microanatomic scales.
