## Supplemental Table 1 for "qMAP enabled microanatomical mapping of human skin aging"

### Sheet: RetrospectivePilotAn_DATA_LABEL
Record ID	Gender	Race/Ethnicity	Date of specimen collection	Age at Specimen Collection	Anatomical Sample Location	Sample Behavior Type	Sample Procedure Type	Healthy Margin	Used in the study
1	Female	White	2018-04-08	81.8	Abdomen	Benign	Excision	0	0
2	Female	Black	2017-12-30	13.6	Head/Face	Benign	Excision	0	0
4	Female	Black	2016-11-13	18.5	Back	Benign	Excision	0	0
6	Female	White	2018-04-22	4.5	Head/Face	Benign	Excision	0	0
8	Female	White	2016-10-30	11.6	Right Upper Leg, Including Knee	Benign	Excision	1	0
12	Female	White	2016-03-12	14.1	Right Upper Arm, Excluding Elbow	Benign	Excision	1	0
14	Female	White	2015-09-30	15.5	Back	Benign	Excision	1	1
16	Female	White	2015-11-23	17.4	Right Lower Leg	Benign	Excision	1	0
17	Female	White	2017-04-13	18.8	Left Upper Arm, Including Elbow	Malignant	Excision	1	0
18	Female	White	2016-06-06	18.3	Left Upper Arm, Including Elbow	Benign	Punch Biopsy	1	0
21	Female	White	2017-07-29	19.7	Left Upper Leg, Including Knee	Malignant	Excision	1	0
23	Female	White	2018-05-07	19.1	Back	Benign	Punch Biopsy	0	0
24	Female	White	2017-12-06	20.1	Back	Benign	Excision	0	0
25	Female	White	2018-03-16	20.2	Left Upper Arm, Including Elbow	Benign	Excision	0	0
26	Female	White	2018-05-27	20.7	Right Upper Leg, Including Knee	Benign	Excision	1	0
27	Female	White	2017-04-30	21.4	Back	Benign	Excision	1	1
28	Female	White	2018-04-26	22.6		Malignant	Excision	0	0
29	Female	White	2017-06-08	23.9	Back	Malignant	Excision	1	1
30	Female	White	2017-06-23	24.8	Back	Benign	Excision	1	1
31	Female	White	2018-03-01	24.2		Malignant	Excision	1	0
32	Female	White	2017-08-28	25.7		Benign	Excision	1	0
33	Female	White	2017-04-19	26.4	Back	Malignant	Excision	1	1
34	Female	White	2017-07-04	27.4	Back	Malignant	Excision	1	1
35	Female	White	2017-03-18	28.9	Back	Benign	Excision	1	1
36	Female	White	2017-10-29	28.1	Back	Benign	Excision	1	1
37	Female	White	2017-08-09	29.5	Back	Benign	Excision	1	1
38	Female	White	2017-07-03	29.2	Back	Benign	Excision	1	1
39	Female	White	2017-04-26	33.3	Back	Benign	Excision	0	0
40	Female	White	2018-02-28	35.2	Back	Benign	Excision	1	1
41	Female	White	2017-06-22	36.8	Back	Benign	Excision	1	1
42	Female	White	2018-08-02	36.3	Back	Benign	Excision	0	0
43	Female	White	2018-03-11	37.6		Benign	Excision	1	0
44	Female	White	2018-05-15	37.8	Back	Benign	Excision	1	1
45	Female	White	2018-06-25	38	Back	Malignant	Excision	1	1
46	Female	White	2017-10-28	39.6	Back	Benign	Excision	0	0
47	Female	White	2018-08-26	39.8	Back	Malignant	Excision	1	1
48	Female	Black	2018-02-10	41.4	Right Upper Arm, Excluding Elbow	Malignant	Excision	0	0
49	Female	Black	2017-12-29	43	Left Upper Leg, Including Knee	Benign	Excision	1	0
50	Female	Black	2018-08-31	45	Back	Benign	Excision	0	0
51	Female	Black	2017-05-13	46.1	Chest	Benign	Excision	1	0
53	Female	Black	2018-06-25	49.3	Back	Benign	Excision	0	0
56	Female	Black	2017-02-13	52.1	Axillae	Benign	Excision	0	0
57	Female	Black	2018-07-23	52.5	Left Lower Leg	Benign	Excision	1	0
58	Female	Black	2018-11-12	52.3	Back	Benign	Excision	0	0
59	Female	Black	2017-11-03	53.5	Back	Benign	Punch Biopsy	0	0
61	Female	Black	2017-03-12	56.6	Neck	Benign	Excision	1	0
62	Female	Black	2018-06-13	56.1	Left Upper Arm, Including Elbow	Benign	Punch Biopsy	1	0
63	Female	Black	2017-11-09	57.9	Head/Face	Benign	Excision	0	0
64	Female	Black	2018-07-22	58.1	Back	Benign	Excision	1	0
65	Female	Black	2017-08-07	59.6	Back	Benign	Excision	0	0
66	Female	Black	2017-12-22	59.7	Back	Benign	Excision	1	0
67	Female	Black	2018-05-12	60	Back	Benign	Excision	0	0
69	Female	Black	2018-04-13	83.6	Neck	Benign	Punch Biopsy	0	0
71	Female	Black	2016-10-23	91.5	Left Upper Arm, Including Elbow	Benign	Excision	0	0
74	Female	White	2017-07-13	82.1	Chest	Benign	Excision	1	0
76	Female	White	2018-01-19	82.4	Back	Benign	Excision	1	1
79	Female	White	2018-04-30	83.6	Chest	Malignant	Excision	0	0
80	Female	White	2016-09-14	84.5	Back	Benign	Punch Biopsy	0	0
82	Female	White	2017-12-06	84.3	Right Upper Arm, Excluding Elbow	Malignant	Excision	0	0
83	Female	White	2017-12-30	84.9	Right Upper Leg, Including Knee	Malignant	Excision	0	0
84	Female	White	2018-04-09	85.6	Left Lower Leg	Malignant	Excision	0	0
85	Female	White	2016-08-12	86.1	Back	Malignant	Excision	0	0
86	Female	White	2017-09-25	86.7	Back	Malignant		0	0
87	Female	White	2016-11-02	86.7	Abdomen	Benign	Excision	1	0
88	Female	White	2018-03-22	87.2	Back	Malignant	Excision	1	1
90	Female	White	2018-03-08	89.5	Left Upper Arm, Including Elbow	Malignant	Excision	0	0
91	Female	White	2017-04-09	90.6	Right Upper Leg, Including Knee	Malignant	Excision	0	0
92	Female	White	2017-01-16	92	Back	Malignant	Excision	1	1
94	Female	White	2017-05-25	41.3	Back	Benign	Excision	1	1
95	Female	White	2017-08-27	41.5		Benign		1	0
96	Female	White	2018-04-10	42	Back	Benign	Excision	1	1
98	Female	White	2017-06-26	44.7	Back	Malignant	Excision	1	1
100	Female	White	2017-04-10	45.2	Back	Benign	Excision	1	1
101	Female	White	2018-03-19	45.7	Back	Malignant	Excision	1	1
104	Female	White	2018-03-03	51.2	Back	Benign	Excision	0	0
105	Female	White	2017-03-28	54	Back	Benign	Excision	1	1
106	Female	White	2018-08-06	56.2	Back	Malignant	Excision	1	1
108	Female	White	2018-03-01	59	Back	Malignant	Excision	1	1
109	Female	White	2017-11-20	59.5	Left Upper Arm, Including Elbow	Malignant	Excision	1	0
110	Female	White	2018-05-07	60.8	Back	Benign	Excision	1	1
112	Female	Black	2017-07-15	61.8	Back	Benign	Excision	0	0
113	Female	Black	2017-07-20	61.7	Left Upper Leg, Including Knee	Benign	Excision	0	0
114	Female	Black	2019-01-01	61.5	Back	Benign	Excision	1	0
115	Female	White	2017-02-27	61.6		Malignant	Excision	1	0
116	Female	White	2017-12-07	61.8	Back	Malignant	Excision	1	1
117	Female	White	2017-12-30	61.4	Back	Malignant	Excision	1	1
118	Female	White	2018-05-17	61.6	Back	Malignant	Excision	1	1
119	Female	White	2018-03-07	61.2	Back	Malignant	Excision	1	1
120	Male	White	2016-09-29	14.3	Back	Benign	Excision	1	1
121	Female	Black	2018-10-16	7	Head/Face	Benign	Punch Biopsy	0	0
123	Male	White	2016-07-06	13.6	Back	Benign	Excision	0	0
124	Male	White	2017-08-25	16.4	Back	Malignant	Excision	1	1
125	Male	White	2017-04-05	20.4	Back	Benign	Excision	0	0
126	Male	White	2018-08-28	16.5	Back	Benign	Punch Biopsy	0	0
132	Male	White	2017-03-29	20.1	Left Upper Arm, Including Elbow	Benign	Excision	1	0
133	Male	Black	2016-09-20	13	Back	Benign	Punch Biopsy	1	0
134	Male	White	2017-11-27	14	Back	Benign	Excision	1	1
135	Male	White	2017-04-28	18.9	Neck	Benign	Excision	0	0
136	Male	White	2017-12-25	20.9	Back	Benign	Excision	1	1
139	Female	Black	2016-11-01	63.3	Neck	Benign	Excision	0	0
140	Female	Black	2018-10-11	63.9	Chest	Benign	Excision	1	0
141	Female	White	2018-10-08	63.8		Benign	Punch Biopsy	0	0
142	Female	White	2017-04-23	63	Back	Malignant	Excision	1	1
143	Female	White	2018-01-31	63.5	Back	Malignant	Excision	1	1
144	Female	White	2018-06-24	63.4	Back	Benign	Excision	1	1
145	Female	White	2017-09-14	64.2	Back	Benign	Excision	0	0
146	Female	White	2018-04-02	64.4	Back	Malignant	Excision	1	1
147	Female	White	2018-01-21	64.4	Back	Malignant	Excision	1	1
148	Female	Black	2018-05-23	65.3	Neck	Benign	Excision	0	0
151	Male	White	2017-06-12	13.2	Head/Face	Benign	Excision	0	0
153	Male	White	2018-09-25	9.9	Head/Face	Benign	Punch Biopsy	0	0
155	Male	White	2018-07-17	40.5	Back	Benign	Excision	1	1
156	Female	Black	2018-05-19	67.6	Head/Face	Benign	Excision	1	0
157	Female	Black	2018-07-05	66.8	Neck	Benign	Excision	1	0
158	Female	Black	2018-10-27	68.3	Back	Benign	Excision	0	0
159	Female	Black	2017-07-14	69	Back	Malignant	Excision	1	0
160	Female	Black	2017-06-06	76	Head/Face	Benign	Excision	0	0
161	Female	Black	2018-09-04	66.2	Abdomen	Benign	Excision	1	0
162	Female	White	2018-11-09	64.4	Back	Malignant	Excision	1	1
163	Female	White	2018-09-04	69.3	Back	Benign	Excision	1	1
164	Female	White	2017-08-09	72.5	Back	Malignant	Excision	0	0
165	Female	White	2018-04-19	73.8	Back	Benign	Excision	1	1
167	Female	White	2018-08-08	80	Back	Benign	Excision	1	0
168	Female	Black	2019-01-21	61.8	Back	Benign	Excision	1	0
172	Female	Black	2018-05-06	68.2	Back	Benign	Excision	0	0
173	Female	Black	2016-12-13	26.6	Chest	Benign	Excision	0	0
174	Female	Black	2017-11-23	22.5	Abdomen	Benign	Excision	1	0
176	Female	Black	2016-10-28	29.5	Abdomen	Benign	Excision	0	0
177	Female	White	2019-05-06	37.6	Back	Benign	Excision	1	1
178	Female	Black	2018-08-03	65.3	Neck	Benign	Excision	1	0
179	Female	White	2017-06-01	65.4	Back	Benign	Excision	0	0
180	Female	White	2017-06-11	66.2		Malignant	Excision	0	0
181	Female	White	2018-06-01	66.7		Malignant	Excision	0	0
182	Female	White	2018-06-08	66.1	Back	Malignant	Excision	0	0
184	Female	White	2018-01-15	70.5	Back	Benign	Excision	0	0
185	Female	White	2017-04-21	75.5	Back	Benign	Excision	0	0
186	Female	White	2018-08-14	80	Back	Benign	Excision	0	0
187	Female	Black	2017-01-25	18.1	Head/Face	Benign	Excision	0	0
188	Female	Black	2017-05-09	17.5	Head/Face	Benign	Excision	0	0
189	Female	Black	2018-04-13	16.9	Head/Face	Benign	Punch Biopsy	0	0
190	Female	Black	2017-09-09	10.8	Head/Face	Benign	Excision	0	0
191	Female	Black	2017-10-02	6.3	Head/Face	Benign	Punch Biopsy	0	0
192	Female	White	2017-05-27	19.2	Head/Face	Benign	Punch Biopsy	0	0
193	Female	Black	2018-12-07	57.3	Back	Benign	Excision	1	0
194	Female	Black	2019-02-12	75.8	Back	Benign	Excision	1	0
195	Female	White	2018-12-26	46.7		Malignant	Excision	1	0
196	Female	Black	2018-08-06	72.7	Head/Face	Benign	Excision	0	0
197	Female	Black	2018-06-05	69.6	Axillae	Benign	Excision	0	0
198	Female	Black	2018-07-01	76.4		Benign	Excision	0	0
199	Female	White	2017-07-22	52.5	Back	Malignant	Excision	1	1
201	Male	White	2017-04-27	55	Back	Benign	Excision	1	1
202	Male	White	2017-04-28	60	Back	Benign	Excision	1	1
203	Male	White	2018-01-15	48.8	Back	Benign	Excision	1	1
204	Male	White	2017-11-28	48.2	Back	Benign	Excision	1	1
205	Male	White	2017-11-06	54.9	Back	Benign	Excision	1	1
206	Male	White	2017-11-03	47.9	Back	Malignant	Excision	1	1
207	Male	White	2017-08-31	57.5	Back	Malignant	Excision	1	1
208	Male	White	2017-08-26	60.3	Back	Malignant	Excision	1	1
210	Male	White	2017-11-05	59.9	Back	Benign	Excision	1	1
211	Male	White	2017-07-27	56.8	Back	Benign	Excision	1	1
212	Male	White	2017-10-10	41	Back	Benign	Excision	1	1
213	Male	White	2017-08-11	53	Back	Benign	Excision	1	1
214	Male	White	2017-03-20	45	Back	Benign	Excision	1	1
215	Male	White	2017-06-09	54		Malignant	Excision	1	0
217	Male	White	2017-06-02	52.5	Back	Benign		0	0
218	Male	White	2017-01-03	42	Back	Malignant	Excision	0	0
219	Male	White	2016-10-28	59.7	Back	Benign	Excision	0	0
220	Male	White	2017-07-31	57.1	Back	Malignant	Excision	1	1
221	Male	White	2017-04-22	59.9	Back	Benign	Excision	1	1
223	Male	White	2017-07-19	47.6	Back	Malignant	Excision	0	0
224	Male	White	2017-05-16	51.6	Back	Benign	Excision	1	1
226	Male	White	2017-04-04	57.5	Back	Malignant	Excision	1	1
227	Male	White	2018-08-04	35.6	Back	Benign	Excision	1	1
229	Male	White	2018-04-14	38.4	Back	Benign	Excision	1	1
230	Male	White	2018-05-22	27.3	Back	Benign	Excision	1	1
231	Male	White	2018-07-26	28.1	Back	Benign	Excision	1	1
233	Male	White	2018-08-28	26.6	Back	Benign	Excision	1	1
234	Male	White	2018-08-29	25	Back	Benign	Excision	0	0
235	Male	White	2018-05-11	33.6	Back	Malignant	Excision	1	1
236	Male	White	2018-04-06	31	Back	Benign	Excision	0	0
237	Male	White	2018-04-17	35.7	Back		Excision	1	1
238	Male	White	2018-01-23	33.5	Back	Malignant	Excision	1	1
240	Male	White	2018-02-15	33.6		Benign	Excision	1	0
241	Male	White	2018-04-18	38.6	Back	Benign	Excision	1	1
243	Male	White	2017-04-03	30.3	Back	Benign	Excision	1	1
244	Male	White	2017-08-10	35.7	Back	Benign	Excision	1	1
247	Male	Black	2017-04-29	32.6	Chest	Benign	Excision	0	0
250	Male	Black	2017-04-09	57	Head/Face	Benign	Excision	0	0
254	Male	Black	2017-07-21	54.9		Benign	Excision	1	0
255	Male	Black	2017-12-26	41.2	Scalp	Benign	Excision	0	0
257	Male	Black	2018-01-04	43.3	Head/Face	Benign	Excision	0	0
258	Male	Black	2017-12-04	53.3	Head/Face	Benign	Excision	0	0
259	Male	Black	2018-01-19	59.3	Head/Face	Benign	Excision	0	0
261	Male	Black	2018-05-02	51.4	Right Upper Arm, Excluding Elbow	Benign	Excision	0	0
264	Male	Black	2017-10-18	58.9	Back	Benign	Excision	1	0
266	Male	Black	2018-05-17	56.5	Neck	Benign	Excision	0	0
269	Male	Black	2018-04-10	54.4	Head/Face	Benign	Excision	0	0
270	Male	White	2017-07-06	63.7		Benign	Excision	0	0
271	Male	White	2017-07-06	67	Back	Benign	Excision	0	0
273	Male	White	2017-07-30	74.7			Excision	1	0
274	Male	White	2017-09-19	66.3	Back	Benign	Excision	1	1
275	Male	White	2017-08-25	70.4	Back	Benign	Excision	1	1
276	Male	White	2017-10-10	62.5	Back	Benign	Excision	1	1
277	Male	White	2018-03-24	65.6	Back	Benign	Punch Biopsy	0	0
278	Male	White	2017-12-28	70.8	Back	Benign	Excision	0	0
279	Male	White	2017-11-02	68.9	Back	Malignant	Excision	1	1
280	Male	White	2018-03-15	70.3	Back	Benign	Excision	0	0
281	Male	White	2018-06-11	72.4	Back	Malignant	Excision	1	1
282	Male	White	2017-07-24	72.8	Back	Malignant	Excision	1	1
283	Male	White	2017-10-27	69.7	Back	Malignant	Excision	1	1
285	Male	White	2017-08-19	66.7	Back	Malignant	Excision	1	1
286	Male	White	2017-09-26	68.5	Back	Malignant	Excision	0	0
287	Male	White	2017-12-27	70.9	Back	Benign	Excision	1	1
289	Male	Black	2016-12-18	67.5	Scalp	Benign	Excision	0	0
290	Male	Black	2017-07-31	66.7	Neck	Benign	Punch Biopsy	0	0
294	Male	Black	2017-09-16	66.1	Scalp	Benign	Excision	0	0
296	Male	Black	2017-08-07	69.4	Neck	Benign	Excision	0	0
297	Male	Black	2017-10-06	68.2	Right Upper Arm, Excluding Elbow	Benign	Excision	1	0
298	Male	Black	2018-05-12	61.2	Back	Benign	Punch Biopsy	1	0
299	Male	Black	2018-04-27	61.6	Neck	Benign	Excision	1	0
301	Male	Black	2018-03-01	61.4	Right Upper Leg, Including Knee	Benign	Excision	0	0
302	Male	Black	2016-12-21	64.1	Feet, Digits/Nails	Malignant	Excision	0	0
303	Male	White	2015-09-30	90	Back	Malignant	Excision	1	1
304	Male	White	2016-04-22	82.2	Back	Malignant	Excision	1	1
305	Male	White	2016-09-06	82	Back	Malignant	Excision	1	1
306	Male	White	2016-09-06	82.3	Back		Excision	1	1
307	Male	White	2016-12-22	85.4	Left Upper Leg, Including Knee	Malignant	Excision	0	0
308	Male	White	2016-12-17	83.4	Back	Malignant	Punch Biopsy	1	1
309	Male	White	2017-05-09	83.8	Back	Malignant	Excision	1	1
310	Male	White	2017-05-07	82.2	Left Upper Leg, Including Knee	Malignant	Excision	0	0
311	Male	White	2017-06-04	81.2	Back	Malignant	Excision	1	1
312	Male	White	2017-07-22	83.3	Back	Malignant	Excision	0	0
313	Male	White	2017-10-22	83.3	Back	Malignant	Excision	1	1
314	Male	White	2017-10-16	81.5	Back	Malignant		0	0
315	Male	White	2018-01-02	84.1	Back	Benign	Excision	0	0
316	Male	White	2018-05-06	85.2	Back	Malignant	Excision	0	0
317	Male	White	2018-07-26	84	Back	Malignant	Excision	1	1
318	Male	White	2018-06-18	81.8	Back	Malignant	Excision	0	0
319	Male	White	2018-09-01	87	Back	Malignant	Excision	0	0
320	Male	White	2018-02-13	83.4	Back	Malignant	Excision	1	1
321	Male	White	2018-03-12	81.7	Back	Malignant	Excision	1	1
322	Male	White	2018-09-05	82.9	Back	Malignant	Excision	0	0
325	Male	Black	2018-05-29	84.9	Neck	Benign	Excision	0	0
326	Male	Black	2019-02-17	53	Neck	Benign	Excision	0	0
327	Male	Black	2018-11-04	59.5	Back	Benign	Excision	0	0
329	Female	White	2018-01-17	63.7	Back	Benign	Excision	1	1
330	Female	White	2018-01-19	64.7	Back	Benign	Excision	1	1
331	Female	White	2018-02-12	43.1		Benign	Excision	1	0
332	Male	Black	2018-11-04	32.7	Buttocks	Benign	Excision	0	0
334	Female	Black	2019-10-12	56	Back	Benign	Excision	1	0
335	Male	Black	2018-06-19	77.2	Back	Benign	Excision	1	0
336	Female	Black	2021-05-22	85	Back	Unknown/Other	Other	1	0
337	Male	Black	2021-04-15	32	Back	Unknown/Other	Other	0	0
338	Female	Black	2021-04-13	55	Back	Unknown/Other	Other	0	0
339	Female	Black	2021-01-02	55	Back	Unknown/Other	Other	0	0
340	Female	Black	2021-05-18	35	Chest	Unknown/Other	Other	0	0
341	Male	White	2021-05-20	71	Back	Unknown/Other	Other	0	0
342	Male	White	2021-02-26	71	Back	Unknown/Other	Other	1	1
343	Male	White	2021-05-03	71	Back	Unknown/Other	Other	1	1
344	Female	Black	2021-05-11	57	Back	Unknown/Other	Other	1	0
345	Female	Black	2021-03-26	57	Back	Unknown/Other	Other	1	0
346	Female	Black	2021-03-04	57	Back	Unknown/Other	Other	0	0
347	Female	Black	2021-03-29	46	Back	Unknown/Other	Other	1	0
348	Female	Black	2021-03-04	46	Back	Unknown/Other	Other	1	0
349	Female	Black	2021-03-09	46	Back	Unknown/Other	Other	1	0
350	Female	Black	2021-05-01	78	Back	Unknown/Other	Other	1	0
351	Female	Black	2021-04-09	78	Back	Unknown/Other	Other	0	0
352	Male	White	2020-11-10	3	Back	Unknown/Other	Other	0	0
353	Male	White	2021-04-19	3	Back	Unknown/Other	Other	0	0
354	Male	White	2021-03-30	47	Back	Unknown/Other	Other	1	1
355	Female	Black	2021-03-21	59	Back	Unknown/Other	Other	0	0
356	Female	Black	2021-03-17	59	Back	Unknown/Other	Other	0	0
357	Female	Black	2021-05-13	20	Back	Unknown/Other	Other	1	0
358	Female	Black	2021-05-02	30	Back	Unknown/Other	Other	0	0
359	Female	Black	2021-05-31	30	Back	Unknown/Other	Other	0	0
360	Female	Black	2021-05-04	63	Neck	Unknown/Other	Other	1	0
361	Female	Black	2020-09-08	63	Neck	Unknown/Other	Other	1	0
362	Female	White	2021-05-17	72	Back	Unknown/Other	Other	0	0
363	Male	Black	2021-04-08	69	Back	Unknown/Other	Other	1	0
364	Male	Black	2021-05-26	46	Back	Unknown/Other	Other	1	0
365	Male	Black	2021-03-01	46	Back	Unknown/Other	Other	1	0
366	Male	Black	2020-08-17	61	Back	Unknown/Other	Other	1	0
367	Male	Black	2021-04-24	61	Back	Unknown/Other	Other	1	0
368	Female	Black	2020-08-18	2	Back	Unknown/Other	Other	1	0
369	Female	White	2021-03-07	17	Back	Unknown/Other	Other	0	0
370	Male	White	2021-03-16	54	Back	Unknown/Other	Other	0	0
371	Female	Black	2021-03-26	71	Neck	Unknown/Other	Other	0	0
372	Female	Black	2021-03-07	71	Neck	Unknown/Other	Other	0	0
373	Female	Black	2021-06-16	25	Back	Unknown/Other	Other	1	0
374	Female	Black	2020-11-13	25	Back	Unknown/Other	Other	1	0
375	Female	Black	2020-07-29	55	Back	Unknown/Other	Other	1	0
376	Female	Black	2021-05-01	51	Axillae	Unknown/Other	Other	0	0
377	Female	Black	2021-03-22	58	Back	Unknown/Other	Other	0	0
378	Female	Black	2021-06-17	58	Back	Unknown/Other	Other	0	0
379	Male	Black	2021-04-21	23	Back	Unknown/Other	Other	1	0
