## Supplemental Table 7 for "qMAP enabled microanatomical mapping of human skin aging"

### Sheet: Sheet1
	Multivariate model
			GLM		Lasso		SVM
		Sample ID	Error	Permutated error	Error	Permutated error	Error	Permutated error
		1	9.2805	6.4905	13.2529	39.348	7.3381	5.3766
		2	15.9027	43.0284	17.036	31.9735	18.9879	40.8149
		3	-2.1255	35.2864	3.2557	31.7813	-1.5806	48.0406
		4	-3.6408	40.6011	-0.2633	28.5388	-1.7686	32.9994
		5	6.4108	24.2363	9.5316	25.1483	8.1421	28.3348
		6	13.7683	18.269	15.0784	25.9122	14.5834	22.3968
		7	-5.6098	0.1382	-2.9784	24.3969	0.2849	-5.1964
		8	-9.355	0.4029	-1.4002	25.0595	-3.6104	-0.9038
		9	-4.1664	39.7209	-0.3071	23.7908	-3.6126	38.8453
		10	-7.9387	3.1727	-5.3613	23.8941	-4.743	-9.7035
		11	-5.2342	13.5707	-0.7302	18.1555	-2.9576	22.1338
		12	14.419	2.1743	16.4762	16.4163	8.7982	1.1804
		13	-1.6361	2.6341	-0.2337	14.5876	0.2714	-1.1801
		14	0.7141	10.9815	2.3001	12.5246	-1.9859	9.6803
		15	10.5567	10.9515	10.765	13.3857	11.0863	12.401
		16	-21.2275	-4.9069	-21.3521	-29.3138	-19.2433	-11.122
		17	-16.4934	-34.7398	-20.0275	-34.498	-10.8492	-45.6563
		18	-16.5651	-20.4817	-19.2107	-39.3469	-13.6836	-18.0535
		19	-2.7427	-1.0035	-0.6187	11.8704	-1.398	1.2603
		20	-7.1129	-1.0358	-3.6434	10.9998	-9.3114	-7.7435
		21	11.8759	15.4742	11.7127	8.2747	15.9917	22.4232
		22	21.3481	17.8436	18.9316	10.1962	24.2235	22.2576
		23	6.1626	18.8905	6.5097	9.6091	8.5094	25.5407
		24	6.2822	-24.3768	4.7264	-0.9592	6.3173	-21.3941
		25	-0.604	-6.6106	-2.0323	-3.1816	-1.4111	-18.2528
		26	-4.6248	-3.538	-4.2189	-5.9284	-2.9683	0.6199
		27	-0.8024	-2.9079	-1.4679	-7.8286	-0.7218	-2.7675
		28	-2.0041	-1.5955	-3.1399	-8.8388	-2.2478	-10.1645
		29	0.2868	-15.0706	-0.0422	-8.4347	2.5952	-25.1072
		30	2.9214	-28.1971	0.8886	-8.6367	4.1332	-13.3514
		31	-2.5855	-4.7859	-3.5678	-8.2327	-8.6649	-15.5118
		32	7.8898	49.5767	13.4529	39.1459	10.9155	55.4579
		33	14.7901	31.1467	19.3457	36.3355	12.1435	30.327
		34	15.7525	23.4328	19.3175	37.3295	23.848	22.4974
		35	13.0621	42.2562	15.4483	32.4786	13.3026	50.3359
		36	16.7248	0.0675	13.5025	-6.4901	15.4789	6.5542
		37	-1.0002	-23.3401	-1.8502	-10.5561	-1.9343	-22.6031
		38	-4.5734	-22.0939	-5.381	-10.4551	-1.6559	-18.9256
		39	-0.4659	-3.4021	-2.889	-9.1381	2.0083	-8.0875
		40	5.3507	-25.2492	3.085	-15.026	7.2708	-26.0674
		41	11.4358	2.5997	12.0184	10.7166	17.6666	-3.5653
		42	-34.2524	-33.8306	-28.3481	-14.6987	-17.0308	-43.1304
		43	1.0806	-2.5874	-2.2036	-13.5307	0.3518	-4.3632
		44	15.3118	-22.6658	10.7351	-20.9612	10.2411	-30.2508
		45	7.3942	15.3784	8.3549	15.6082	6.7229	14.6556
		46	-16.8952	9.1785	-12.0179	0.4273	-1.6422	7.1386
		47	-3.974	2.0459	-4.0991	-1.4713	-1.3626	2.8397
		48	-18.0519	-4.5791	-16.8956	-6.1837	-14.9453	-11.2609
		49	-0.8288	-0.5619	0.0017	2.1808	1.6581	2.0978
		50	2.2497	1.3257	2.7225	4.9	0.6178	11.5758
		51	-12.9174	-1.5087	-11.1763	-1.8684	-14.1294	-2.9771
		52	21.682	5.5454	18.1944	5.2031	17.688	4.4548
		53	-1.9698	-4.474	-2.8653	-5.3903	1.2511	16.2612
		54	5.5825	5.6934	3.8244	-3.2711	0.3796	-1.9891
		55	-4.4969	-9.8016	-4.7727	-6.6266	-6.9065	1.4896
		56	3.2153	14.7421	1.8552	-2.9589	5.959	9.3384
		57	-4.4192	-3.4214	-2.2439	12.1735	-2.3592	4.2264
		58	-9.6542	-4.5862	-8.6215	-1.8641	-4.4579	-3.1873
		59	-5.9462	7.2162	-4.0459	8.1327	-0.0574	10.971
		60	-9.2751	-15.5328	-8.5196	-4.0908	-9.8618	-16.7159
		61	-20.6514	-20.2833	-18.9443	-6.9194	-16.7144	-20.0627
		62	20.6	4.3909	18.2522	1.4653	9.699	1.9447
		63	-7.7146	-24.3123	-6.0552	-12.582	-5.3372	-17.8724
		64	1.2763	6.3119	3.754	17.6286	0.0526	14.1362
		65	10.5057	24.3163	10.7161	14.8	5.3079	22.6724
		66	-2.279	29.2769	2.0821	26.0133	0.3502	27.2432
		67	-0.558	25.7616	6.1031	25.2051	-1.6166	17.3555
		68	7.7928	23.8287	9.9753	27.9145	8.2282	21.9276
		69	8.0201	16.1538	8.8279	17.5877	6.4703	4.7125
		70	14.1398	17.3557	14.5379	17.4768	13.6599	21.5251
		71	7.098	28.9419	8.9831	22.4164	4.9472	37.9792
		72	4.2455	24.8107	6.0394	15.0703	1.3387	20.7655
		73	18.8083	6.0246	18.9014	22.9827	17.975	5.6157
		74	-5.435	17.4882	-1.8956	18.2529	-4.5488	23.7378
		75	-14.0009	-15.9475	-13.3863	-13.3847	-9.1952	-23.9073
		76	6.7745	-34.9317	3.5095	-19.6119	0.2348	-27.4191
		77	-7.9085	-44.3064	-8.171	-9.5459	6.8361	-36.2806
		78	-11.6285	-17.7221	-12.794	-16.0112	-6.3343	-24.7523
		79	-3.5791	-16.8539	-5.8927	-19.5469	-1.5775	-14.6552
		80	21.0475	2.6266	11.1678	-19.951	4.3754	29.3845
		81	-2.0233	-27.8945	-5.3113	-17.8656	-5.0227	-25.4309
		82	12.1098	-25.1801	8.7968	-13.7888	6.6884	-51.7355
		83	-22.7628	-25.9956	-21.7717	-18.4961	-22.928	-34.1299
		84	19.8767	-46.9902	7.0129	-39.0651	7.2478	-45.0708
		85	-19.4451	-47.9838	-20.3892	-30.172	-15.8058	-47.7687
		86	-7.4615	-28.4316	-10.5684	-29.2449	-15.214	-29.2848
		87	-9.3675	-40.267	-11.9334	-29.548	-3.3943	-41.912
		88	6.2313	-8.9507	-2.8579	-31.5758	1.0433	-8.187
		89	-21.1614	-42.023	-22.0487	-37.3634	-21.8389	-38.8501
		90	-22.0414	-19.6768	-22.6631	-28.4367	-23.1788	-21.6623
		91	-9.555	8.6726	-18.4723	-30.5582	-7.0192	-3.8625
		92	-5.343	-47.417	-10.8819	-31.8375	-4.6513	-29.0194
		93	-9.4536	-36.0581	-12.1981	-32.1646	-10.1715	-22.8985
		94	1.9716	-43.3779	-1.5904	-32.4826	-1.6034	-41.2382
		95	-2.3491	12.5643	-2.711	-10.7582	-1.6367	19.5044
		96	24.6228	-23.422	19.5531	-11.7684	23.7895	-29.4579
		97	3.3795	-17.4272	-0.4889	-17.6545	0.6628	-7.0253
		98	12.9865	10.2504	8.7514	-15.8749	11.9721	4.0006
		99	8.7111	6.5172	7.8632	5.8839	10.0841	10.5597
		MAE	9.28845	17.795	8.93638	17.2645	7.72343	19.2859
			GLM		Lasso		SVM
